# Unconventional kinetochore kinases KKT2 and KKT3 have unique centromere localization domains

**DOI:** 10.1101/2019.12.13.875419

**Authors:** Gabriele Marcianò, Midori Ishii, Olga O. Nerusheva, Bungo Akiyoshi

**Author notes:** These authors contributed equally to this work (Gabriele Marcianò, Midori Ishii, Olga O. Nerusheva).

## Abstract

Chromosome segregation in eukaryotes is driven by the kinetochore, the macromolecular protein complex that assembles onto centromeric DNA and binds spindle microtubules. Cells must tightly control the number and position of kinetochores so that all chromosomes assemble a single kinetochore. A central player in this process is the centromere-specific histone H3 variant CENP-A, which localizes constitutively at centromeres and promotes kinetochore assembly. However, CENP-A is absent from several eukaryotic lineages including kinetoplastids, a group of evolutionarily divergent eukaryotes that have an unconventional set of kinetochore proteins. There are six proteins that localize constitutively at centromeres in the kinetoplastid parasite *Trypanosoma brucei,* among which two homologous protein kinases (KKT2 and KKT3) have limited similarity to polo-like kinases. In addition to the N-terminal kinase domain and the C-terminal divergent polo boxes, KKT2 and KKT3 have a central domain of unknown function as well as putative DNA-binding motifs. Here we show that KKT2 and KKT3 are important for the localization of several kinetochore proteins and that their central domains are sufficient for centromere localization in *T. brucei*. Crystal structures of the KKT2 central domain from two divergent kinetoplastids reveal a unique zinc-binding domain (termed the CL domain for centromere localization), which promotes its kinetochore localization in *T. brucei*. Mutations in the equivalent domain in KKT3 abolish its kinetochore localization and function. Our work shows that the unique central domains play a critical role in mediating the centromere localization of KKT2 and KKT3.
