## Supplementary material for "Unconventional kinetochore kinases KKT2 and KKT3 have unique centromere localization domains": Table S2

### Sheet: Table S2
DALI for BsKKT2 CL domain, PDB90
PDB chain	Z score	rmsd	lali	nres	%id	PDB Description
3ky9-B	4.2	2.5	48	541	19	PROTO-ONCOGENE VAV;
4b6d-A	4	2.2	45	60	16	RAC GTPASE-ACTIVATING PROTEIN 1;
6nmi-E	4	3.4	49	366	14	GENERAL TRANSCRIPTION AND DNA REPAIR FACTOR IIH H
4l9m-A	3.8	2.7	46	522	22	RAS GUANYL-RELEASING PROTEIN 1;
6ra0-A	3.7	3.1	47	138	15	SERINE/THREONINE-PROTEIN KINASE DKF-1;
2enn-A	3.7	2.8	50	77	16	PROTEIN KINASE C THETA TYPE;
3cxl-A	3.6	2.5	45	402	22	N-CHIMERIN;
4fkd-A	3.6	3.2	49	65	16	PROTEIN KINASE C THETA TYPE;
5ywr-B	3.5	2.1	43	87	19	UBIQUITIN-CONJUGATING ENZYME E2 N;
5nus-B	3.5	2.6	47	74	19	P34;
3uej-A	3.4	3.3	49	65	20	PROTEIN KINASE C DELTA TYPE;
2db6-A	3.4	2.9	48	74	23	SH3 AND CYSTEINE RICH DOMAIN 3;
1rfh-A	3.4	3.1	47	59	15	RAS ASSOCIATION (RALGDS/AF-6) DOMAIN FAMILY 5;
5ue8-A	3.3	2.2	45	847	20	PROTEIN UNC-13 HOMOLOG A;
5zbu-A	3.3	3.5	53	74	13	UBIQUITIN-CONJUGATING ENZYME E2 D2;
2enz-A	3.3	3.1	47	65	13	PROTEIN KINASE C THETA TYPE;
2eli-A	3.3	2.9	48	85	23	PROTEIN KINASE C ALPHA TYPE;
2yuu-A	3.2	3	50	83	16	PROTEIN KINASE C DELTA TYPE;
1v5n-A	3.1	2.2	46	89	24	PDI-LIKE HYPOTHETICAL PROTEIN AT1G60420;
2row-A	2.8	2.8	50	84	14	RHO-ASSOCIATED PROTEIN KINASE 2;
6cw3-E	2.6	2.7	36	120	31	ANTIBODY HEAVY CHAIN;
1tbn-A	2.6	3.7	47	66	21	PROTEIN KINASE C, GAMMA TYPE;
1xa6-A	2.6	2.5	46	399	26	BETA2-CHIMAERIN;
4opx-A	2.5	3	43	222	9	POLY [ADP-RIBOSE] POLYMERASE 1;
2nax-A	2.5	2	40	76	13	PROTEIN PCF11;
2n8a-A	2.2	3.3	49	214	12	POLY [ADP-RIBOSE] POLYMERASE 1;
2cs2-A	2.1	3.5	46	134	11	POLY [ADP-RIBOSE] POLYMERASE-1;
2dar-A	2	2.6	43	90	9	PDZ AND LIM DOMAIN PROTEIN 5;
2l0b-A	2	3.9	48	91	15	E3 UBIQUITIN-PROTEIN LIGASE PRAJA-1;
