## Supplementary material for "Unconventional kinetochore kinases KKT2 and KKT3 have unique centromere localization domains": Table S3

### Sheet: Table S3
DALI for BsKKT2 C2H2 zinc finger, PDB90
PDB chain	Z score	rmsd	lali	nres	%id	PDB Description
5aaz-A	4	3.7	31	31	29	OPTINEURIN;
5gk9-A	3.7	2.4	32	265	28	HISTONE ACETYLTRANSFERASE KAT7;
1x6h-A	3.6	3.3	33	86	33	TRANSCRIPTIONAL REPRESSOR CTCF;
3iuf-A	3.6	1.9	29	32	24	ZINC FINGER PROTEIN UBI-D4;
6h0f-C	3.4	2.4	29	32	24	DNA DAMAGE-BINDING PROTEIN 1,DNA DAMAGE-BINDING P
2epc-A	3.3	5.5	32	42	34	ZINC FINGER PROTEIN 32;
2elv-A	3.3	2	29	36	17	ZINC FINGER PROTEIN 406;
5wci-A	3.2	3	34	283	21	HISTONE ACETYLTRANSFERASE KAT8;
2elx-A	3	5	31	35	32	ZINC FINGER PROTEIN 406;
2ep0-A	3	2.6	33	46	21	ZINC FINGER PROTEIN 28 HOMOLOG;
1bhi-A	2.9	3	30	38	27	CRE-BP1;
2emf-A	2.9	4.4	31	46	29	ZINC FINGER PROTEIN 484;
2el5-A	2.9	2.4	29	42	28	ZINC FINGER PROTEIN 268;
2eol-A	2.9	1.4	29	42	28	ZINC FINGER PROTEIN 268;
2en4-A	2.9	4.4	31	46	23	ZINC FINGER PROTEIN 347;
2emi-A	2.8	3	30	46	33	ZINC FINGER PROTEIN 484;
2eok-A	2.8	1.8	30	42	23	ZINC FINGER PROTEIN 268;
2yrj-A	2.8	2.9	31	46	26	ZINC FINGER PROTEIN 473;
2yto-A	2.8	3.9	31	46	23	ZINC FINGER PROTEIN 484;
2en6-A	2.8	4.3	31	46	26	ZINC FINGER PROTEIN 268;
2eq0-A	2.8	3.3	30	46	23	ZINC FINGER PROTEIN 347;
2ema-A	2.8	3.2	31	46	26	ZINC FINGER PROTEIN 347;
2em6-A	2.8	3.8	30	46	30	ZINC FINGER PROTEIN 224;
3mjh-B	2.7	1.5	26	34	27	RAS-RELATED PROTEIN RAB-5A;
2emx-A	2.7	3.2	31	44	26	ZINC FINGER PROTEIN 268;
2eow-A	2.7	1.4	29	46	24	ZINC FINGER PROTEIN 347;
2en0-A	2.7	2.2	29	42	28	ZINC FINGER PROTEIN 268;
2emy-A	2.7	2.8	31	46	26	ZINC FINGER PROTEIN 268;
2lvh-A	2.7	1	27	44	26	PUTATIVE ZINC FINGER PROTEIN ORF59A;
2nab-A	2.7	1.5	29	41	24	ZINC FINGER PROTEIN 496;
2yrm-A	2.7	2.9	30	43	20	B-CELL LYMPHOMA 6 PROTEIN;
2lt7-A	2.7	1.8	29	133	21	TRANSCRIPTIONAL REGULATOR KAISO;
2eoo-A	2.7	1.8	31	46	26	ZINC FINGER PROTEIN 95 HOMOLOG;
5lpi-C	2.6	2.6	32	134	16	CENTROSOMAL PROTEIN OF 104 KDA;
2eor-A	2.6	2.7	31	46	32	ZINC FINGER PROTEIN 224;
2ept-A	2.6	4	30	41	27	ZINC FINGER PROTEIN 32;
2yu5-A	2.6	2.7	31	44	29	ZINC FINGER PROTEIN 473;
2emw-A	2.6	3.2	29	44	31	ZINC FINGER PROTEIN 268;
2epy-A	2.6	2.6	29	42	28	ZINC FINGER PROTEIN 268;
2yrh-A	2.6	4.3	30	44	30	ZINC FINGER PROTEIN 473;
2eoi-A	2.6	2.8	31	44	26	ZINC FINGER PROTEIN 268;
2eme-A	2.6	2.9	30	46	27	ZINC FINGER PROTEIN 473;
2elu-A	2.6	3.5	30	37	23	ZINC FINGER PROTEIN 406;
6e93-A	2.6	1.6	29	112	34	ZINC FINGER AND BTB DOMAIN-CONTAINING PROTEIN 38;
2eln-A	2.6	4.1	30	38	23	ZINC FINGER PROTEIN 406;
2rsj-A	2.6	1.8	31	92	29	ZINC FINGER PROTEIN ZFAT;
1njq-A	2.5	3.1	28	37	25	SUPERMAN PROTEIN;
2emb-A	2.5	5.5	31	44	19	ZINC FINGER PROTEIN 473;
2em1-A	2.5	2.4	29	44	24	ZINC FINGER PROTEIN 268;
2en1-A	2.5	2.7	31	46	32	ZINC FINGER PROTEIN 224;
5v3j-F	2.5	2.2	29	278	34	DNA (26-MER);
2em9-A	2.5	2.4	30	46	27	ZINC FINGER PROTEIN 224;
2eoz-A	2.5	2.6	31	46	29	ZINC FINGER PROTEIN 473;
2emh-A	2.5	2	29	46	24	ZINC FINGER PROTEIN 484;
2eoy-A	2.5	4.6	31	46	35	ZINC FINGER PROTEIN 473;
5v3g-D	2.5	2	30	170	27	DNA (5'-
2eox-A	2.5	4.3	30	44	23	ZINC FINGER PROTEIN 473;
2en2-A	2.5	2.5	29	42	21	B-CELL LYMPHOMA 6 PROTEIN;
2ent-A	2.5	1.7	30	48	30	KRUEPPEL-LIKE FACTOR 15;
2em0-A	2.5	3.8	30	46	17	ZINC FINGER PROTEIN 224;
2em8-A	2.5	3.5	31	46	23	ZINC FINGER PROTEIN 224;
2en8-A	2.5	5.6	31	46	29	ZINC FINGER PROTEIN 224;
2ytd-A	2.4	2.7	30	46	30	ZINC FINGER PROTEIN 473;
5wjq-D	2.4	1.8	29	280	34	DNA (28-MER);
2emv-A	2.4	1.2	25	44	32	ZINC FINGER PROTEIN 268;
2ytf-A	2.4	2.8	30	46	27	ZINC FINGER PROTEIN 268;
2emp-A	2.4	2.6	31	46	23	ZINC FINGER PROTEIN 347;
2emm-A	2.4	2.6	30	46	27	ZINC FINGER PROTEIN 95 HOMOLOG;
2emc-A	2.4	3	31	46	32	ZINC FINGER PROTEIN 473;
6ml4-A	2.4	1.9	30	143	23	ZINC FINGER AND BTB DOMAIN-CONTAINING PROTEIN 24;
2elo-A	2.4	3.6	30	37	17	ZINC FINGER PROTEIN 406;
2eq1-A	2.4	3.2	31	46	26	ZINC FINGER PROTEIN 347;
2en3-A	2.4	2.3	30	46	27	ZINC FINGER PROTEIN 95 HOMOLOG;
2ysp-A	2.3	2.7	31	46	29	ZINC FINGER PROTEIN 224;
2ep3-A	2.3	3	30	46	30	ZINC FINGER PROTEIN 484;
2eml-A	2.3	3	31	46	29	ZINC FINGER PROTEIN 28 HOMOLOG;
2eof-A	2.3	3.2	30	44	27	ZINC FINGER PROTEIN 268;
2ep2-A	2.3	3.7	31	46	26	ZINC FINGER PROTEIN 484;
5t0u-A	2.3	2.1	31	170	26	TRANSCRIPTIONAL REPRESSOR CTCF;
3uk3-D	2.3	1.8	29	54	24	5'-D(*TP*TP*TP*GP*CP*AP*GP*AP*AP*TP*CP*GP*AP*TP*T
2em7-A	2.3	2.7	28	46	25	ZINC FINGER PROTEIN 224;
5ke9-A	2.3	1.8	30	88	23	KRUEPPEL-LIKE FACTOR 4;
2ebt-A	2.3	4.4	30	100	23	KRUEPPEL-LIKE FACTOR 5;
1g2d-C	2.3	1.9	30	89	27	5'-D(*GP*AP*CP*GP*CP*TP*AP*TP*AP*AP*AP*AP*GP*GP*A
1srk-A	2.2	1.5	26	35	19	ZINC FINGER PROTEIN ZFPM1;
6f7s-C	2.2	1.9	28	319	25	SERRATE RNA EFFECTOR MOLECULE HOMOLOG;
2ene-A	2.2	1.9	27	46	33	ZINC FINGER PROTEIN 347;
2em4-A	2.2	1.8	27	46	30	ZINC FINGER PROTEIN 28 HOMOLOG;
2em2-A	2.2	1.9	27	46	37	ZINC FINGER PROTEIN 28 HOMOLOG;
2em3-A	2.2	2.5	30	46	20	ZINC FINGER PROTEIN 28 HOMOLOG;
2epw-A	2.2	1.7	31	46	29	ZINC FINGER PROTEIN 268;
2el6-A	2.2	3.6	31	46	23	ZINC FINGER PROTEIN 268;
2eq3-A	2.2	4.5	31	46	26	ZINC FINGER PROTEIN 347;
2yso-A	2.2	4.5	30	46	20	ZINC FINGER PROTEIN 95 HOMOLOG;
2epr-A	2.2	3.6	30	48	23	POZ-, AT HOOK-, AND ZINC FINGER-CONTAINING
2kmk-A	2.2	1.6	29	81	21	ZINC FINGER PROTEIN GFI-1;
2i13-A	2.1	1.4	28	151	32	5'-D(*CP*AP*GP*AP*TP*GP*TP*AP*GP*GP*GP*AP*AP*AP*A
2eoe-A	2.1	2.5	27	46	33	ZINC FINGER PROTEIN 347;
2eps-A	2.1	4.6	31	54	23	POZ-, AT HOOK-, AND ZINC FINGER-CONTAINING
5und-A	2.1	2.6	29	171	24	TRANSCRIPTIONAL REPRESSOR CTCF;
2epv-A	2.1	3.5	31	44	29	ZINC FINGER PROTEIN 268;
6ki6-A	2.1	1.4	26	81	31	B-CELL LYMPHOMA/LEUKEMIA 11A;
2ena-A	2	1.9	27	46	30	ZINC FINGER PROTEIN 224;
2ytj-A	2	3.6	30	46	27	ZINC FINGER PROTEIN 484;
5yef-A	2	2.2	31	169	26	TRANSCRIPTIONAL REPRESSOR CTCF;
