## Supplementary material for "Unconventional kinetochore kinases KKT2 and KKT3 have unique centromere localization domains": Table S4

### Sheet: Table S4 Trypanosome cell lines
Cell line	Description	Parental strain	plasmid	Source
SmOxP9	TREU927/4 procyclic cell expressing T7 RNA polymerase and the tetracycline repressor to allow inducible expression	-	-	Poon et al, 2012
BAP291	GFP-NLS-KKT3 (2–1058)	SmOxP9	pBA361	this study
BAP292	GFP-NLS-KKT3 (2–346)	SmOxP9	pBA362	this study
BAP379	GFP-NLS-KKT3 (329–595)	SmOxP9	pBA507	this study
BAP378	GFP-NLS-KKT3 (594–1058)	SmOxP9	pBA506	this study
BAP296	GFP-NLS-KKT3 (831–1058)	SmOxP9	pBA366	this study
BAP377	GFP-NLS-KKT3 (594–811)	SmOxP9	pBA505	this study
BAP520	GFP-NLS-KKT3 (846–1058)	SmOxP9	pBA739	this study
BAP418	GFP-NLS-KKT3 (594–728)	SmOxP9	pBA552	this study
BAP327	GFP-NLS-KKT2 (2–1260)	SmOxP9	pBA425	this study
BAP328	GFP-NLS-KKT2 (2–381)	SmOxP9	pBA426	this study
BAP381	GFP-NLS-KKT2 (381–558)	SmOxP9	pBA509	this study
BAP331	GFP-NLS-KKT2 (558–1260)	SmOxP9	pBA429	this study
BAP457	GFP-NLS-KKT2 (562–677)	SmOxP9	pBA695	this study
BAP519	GFP-NLS-KKT2 (672–1030)	SmOxP9	pBA738	this study
BAP517	GFP-NLS-KKT2 (1024–1260, WT)	SmOxP9	pBA736	Nerusheva and Akiyoshi, 2016
BAP535	GFP-NLS-KKT2 (1024–1260, W1048A)	SmOxP9	pBA782	Nerusheva and Akiyoshi, 2016
BAP382	GFP-NLS-KKT2 (558–679)	SmOxP9	pBA510	this study
BAP1700	GFP-NLS-KKT2 (562–677, C576A)	SmOxP9	pBA1928	this study
BAP1702	GFP-NLS-KKT2 (562–677, H580A)	SmOxP9	pBA1930	this study
BAP1710	GFP-NLS-KKT2 (562–677, C597A)	SmOxP9	pBA1938	this study
BAP1712	GFP-NLS-KKT2 (562–677, C600A)	SmOxP9	pBA1940	this study
BAP1715	GFP-NLS-KKT2 (562–677, C616A)	SmOxP9	pBA1943	this study
BAP1717	GFP-NLS-KKT2 (562–677, C619A)	SmOxP9	pBA1945	this study
BAP1649	GFP-NLS-KKT2 (562–677, D622A)	SmOxP9	pBA1840	this study
BAP1719	GFP-NLS-KKT2 (562–677, D622E)	SmOxP9	pBA1947	this study
BAP1837	GFP-NLS-KKT2 (562–677, C640A C643A)	SmOxP9	pBA2073	this study
BAP359	GFP-NLS-KKT3 (2–1058, H648A H650A)	SmOxP9	pBA487	this study
BAP360	GFP-NLS-KKT3 (2–1058, C668A)	SmOxP9	pBA488	this study
BAP446	GFP-NLS-KKT3 (2–1058, C687A)	SmOxP9	pBA653	this study
BAP447	GFP-NLS-KKT3 (2–1058, C689A)	SmOxP9	pBA654	this study
BAP1721	GFP-NLS-KKT3 (2–1058, D692A)	SmOxP9	pBA1949	this study
BAP1722	GFP-NLS-KKT3 (2–1058, D692E)	SmOxP9	pBA1950	this study
BAP362	GFP-NLS-KKT3 (2–1058, C697A)	SmOxP9	pBA490	this study
BAP341	GFP-NLS-KKT3 (2–1058, C707A C710A)	SmOxP9	pBA395	this study
BAP1544	KKT2 5'UTR RNAi	SmOxP9	pBA1710	Ishii and Akiyoshi, 2020
BAP1638	YFP-KKT2	SmOxP9	pBA1806	Ishii and Akiyoshi, 2020
BAP1681	YFP-KKT2 KKT2 5'UTR RNAi	BAP1638	pBA1806, pBA1710	Ishii and Akiyoshi, 2020
BAP1579	KKT2-YFP (PCR-based tagging)	SmOxP9	-	Ishii and Akiyoshi, 2020
BAP1752	KKT2-YFP (PCR-based tagging) KKT2 5'UTR RNAi	BAP1579	pBA1710	Ishii and Akiyoshi, 2020
BAP1545	KKT3 3'UTR RNAi	SmOxP9	pBA1711	this study
BAP124	YFP-KKT3	SmOxP9	pBA70	Akiyoshi and Gull, 2014
BAP1659	YFP-KKT3 KKT3 3'UTR RNAi	BAP124	pBA70, pBA1711	this study
BAP1639	KKT3-YFP	SmOxP9	pBA1807	this study
BAP1682	KKT3-YFP KKT3 3'UTR RNAi	BAP1639	pBA1807, pBA1711	this study
BAP1770	YFP-KKT2 (C576A)	SmOxP9	pBA1995	this study
BAP1737	YFP-KKT2 (D622A)	SmOxP9	pBA1996	this study
BAP1767	YFP-KKT2 (C640A C643A)	SmOxP9	pBA2012	this study
BAP1789	YFP-KKT2 (C576A), KKT2 5'UTR RNAi	BAP1770	pBA1995, pBA1710	this study
BAP1779	YFP-KKT2 (D622A), KKT2 5'UTR RNAi	BAP1737	pBA1996, pBA1710	this study
BAP1786	YFP-KKT2 (C640A C643A), KKT2 5'UTR RNAi	BAP1767	pBA2012, pBA1710	this study
BAP1772	KKT3-YFP (C668A C671A)	SmOxP9	pBA2013	this study
BAP1778	KKT3-YFP (D692A)	SmOxP9	pBA2006	this study
BAP1741	KKT3-YFP (C707A C710A)	SmOxP9	pBA2014	this study
BAP1791	KKT3-YFP (C668A C671A), KKT3 3'UTR RNAi	BAP1772	pBA2013, pBA1711	this study
BAP1793	KKT3-YFP (D692A), KKT3 3'UTR RNAi	BAP1778	pBA2006, pBA1711	this study
BAP1783	KKT3-YFP (C707A C710A), KKT3 3'UTR RNAi	BAP1741	pBA2014, pBA1711	this study
BAP77	YFP-KKT1	SmOxP9	pBA18	Akiyoshi and Gull, 2014
BAP672	YFP-KKT1, KKT1 RNAi	BAP77	pBA18, pBA861	this study
BAP168	KKT6-YFP	SmOxP9	pBA69	Akiyoshi and Gull, 2014
BAP699	KKT6-YFP, KKT6 RNAi	BAP168	pBA69, pBA864	this study
BAP1831	KKT7-YFP	SmOxP9	pBA2067	this study
BAP2001	KKT7-YFP, KKT7 5'UTR RNAi	BAP1831	pBA2067, pBA1554	this study
BAP123	YFP-KKT8	SmOxP9	pBA68	Akiyoshi and Gull, 2014
BAP2002	YFP-KKT8, KKT8 3'UTR RNAi	BAP123	pBA68, pBA1316	this study
BAP128	YFP-KKT10	SmOxP9	pBA74	Akiyoshi and Gull, 2014
BAP139	YFP-KKT10, KKT10/19 RNAi (pBA89)	BAP128	pBA74, pBA89	Akiyoshi and Gull, 2014
BAP1835	KKT14-YFP	SmOxP9	pBA2071	this study
BAP2086	KKT14-YFP, KKT14 RNAi	BAP1835	pBA2071, pBA869	this study
BAP567	tdTomato-KKT2	SmOxP9	pBA809	Nerusheva et al, 2019
BAP1454	tdTomato-KKT2, YFP-KKT22 (PCR-based tagging)	BAP567	pBA809	Nerusheva et al, 2019
BAP1840	tdTomato-KKT2, YFP-KKT22 (PCR-based tagging), KKT22 RNAi	BAP1454	pBA809, pBA1845	this study
BAP1549	YFP-KKT23	SmOxP9	pBA1715	Nerusheva et al, 2019
BAP1593	YFP-KKT23, tdTomato-KKT2	BAP1549	pBA1715, pBA164	Nerusheva et al, 2019
BAP1842	YFP-KKT23, tdTomato-KKT2, KKT23 RNAi	BAP1593	pBA1715, pBA164, pBA2021	this study
BAP1635	YFP-KKT24	SmOxP9	pBA1803	Nerusheva et al, 2019
BAP1819	YFP-KKT24, tdTomato-KKT2	BAP1635	pBA1803, pBA164	Nerusheva et al, 2019
BAP1843	YFP-KKT24, tdTomato-KKT2, KKT24 RNAi	BAP1819	pBA1803, pBA164, pBA1997	this study
BAP710	YFP-KKIP1	SmOxP9	pBA928	this study
BAP770	YFP-KKIP1, KKIP1 RNAi	BAP708	pBA928, pBA1091	this study
BAP2004	YFP-KKT2, KKT1 RNAi	BAP1638	pBA1806, pBA861	this study
BAP2005	YFP-KKT2, KKT6 RNAi	BAP1638	pBA1806, pBA864	this study
BAP2006	YFP-KKT2, KKT7 5'UTR RNAi	BAP1638	pBA1806, pBA1554	this study
BAP2007	YFP-KKT2, KKT8 3'UTR RNAi	BAP1638	pBA1806, pBA1316	this study
BAP2008	YFP-KKT2, KKT10/19 RNAi	BAP1638	pBA1806, pBA89	this study
BAP122	YFP-KKT2	SmOxP9	pBA67	Akiyoshi and Gull, 2014
BAP680	YFP-KKT2, KKT14 RNAi	BAP122	pBA67, pBA869	this study
BAP2010	YFP-KKT2, KKT22 RNAi	BAP1638	pBA1806, pBA1845	this study
BAP2011	YFP-KKT2, KKT23 RNAi	BAP1638	pBA1806, pBA2021	this study
BAP2012	YFP-KKT2, KKT24 RNAi	BAP1638	pBA1806, pBA1997	this study
BAP2013	YFP-KKT2, KKIP1 RNAi	BAP1638	pBA1806, pBA1091	this study
BAP2014	KKT3-YFP, KKT1 RNAi	BAP1639	pBA1807, pBA861	this study
BAP2015	KKT3-YFP, KKT6 RNAi	BAP1639	pBA1807, pBA864	this study
BAP2016	KKT3-YFP, KKT7 5'UTR RNAi	BAP1639	pBA1807, pBA1554	this study
BAP2017	KKT3-YFP, KKT8 3'UTR RNAi	BAP1639	pBA1807, pBA1316	this study
BAP2018	KKT3-YFP, KKT10/19 RNAi	BAP1639	pBA1807, pBA89	this study
BAP2085	KKT3-YFP, KKT14 RNAi	BAP1639	pBA1807, pBA869	this study
BAP2020	KKT3-YFP, KKT22 RNAi	BAP1639	pBA1807, pBA1845	this study
BAP2021	KKT3-YFP, KKT23 RNAi	BAP1639	pBA1807, pBA2021	this study
BAP2022	KKT3-YFP, KKT24 RNAi	BAP1639	pBA1807, pBA1997	this study
BAP2023	KKT3-YFP, KKIP1 RNAi	BAP1639	pBA1807, pBA1091	this study
BAP1743	YFP-KKT1, KKT2 5'UTR RNAi	BAP77	pBA18, pBA1710	this study
BAP1753	KKT3-YFP, KKT2 5'UTR RNAi	BAP1639	pBA1807, pBA1710	this study
BAP1256	KKT4-YFP	SmOxP9	pBA1518	Llauró et al, 2018
BAP1749	KKT4-YFP, KKT2 5'UTR RNAi	BAP1256	pBA1518, pBA1710	this study
BAP2075	KKT6-YFP, KKT2 5'UTR RNAi	BAP168	pBA69, pBA1710	this study
BAP1445	YFP-KKT7	SmOxP9	pBA1613	Ishii and Akiyoshi, 2020
BAP1750	YFP-KKT7, KKT2 5'UTR RNAi	BAP1445	pBA1613, pBA1710	this study
BAP163	YFP-KKT14	SmOxP9	pBA97	Akiyoshi and Gull, 2014
BAP1746	YFP-KKT14, KKT2 5'UTR RNAi	BAP163	pBA97, pBA1710	this study
BAP1490	YFP-KKT22 (PCR-based tagging)	SmOxP9	-	Nerusheva et al, 2019
BAP1751	YFP-KKT22 (PCR-based tagging), KKT2 5'UTR RNAi	BAP1490	pBA1710	this study
BAP2080	YFP-KKT23, KKT2 5'UTR RNAi	BAP1549	pBA1715, pBA1710	this study
BAP1747	YFP-KKIP1, KKT2 5'UTR RNAi	BAP710	pBA928, pBA1710	this study
BAP1755	YFP-KKT1, KKT3 3'UTR RNAi	BAP77	pBA18, pBA1711	this study
BAP1764	KKT2-YFP (PCR-based tagging), KKT3 3'UTR RNAi	BAP1579	pBA1711	this study
BAP1761	KKT4-YFP, KKT3 3'UTR RNAi	BAP1256	pBA1518, pBA1711	this study
BAP2076	KKT6-YFP, KKT3 3'UTR RNAi	BAP168	pBA69, pBA1711	this study
BAP1762	YFP-KKT7, KKT3 3'UTR RNAi	BAP1445	pBA1613, pBA1711	this study
BAP1758	YFP-KKT14, KKT3 3'UTR RNAi	BAP163	pBA97, pBA1711	this study
BAP1763	YFP-KKT22 (PCR-based tagging), KKT3 3'UTR RNAi	BAP1490	pBA1711	this study
BAP2081	YFP-KKT23, KKT3 3'UTR RNAi	BAP1549	pBA1715, pBA1711	this study
BAP1759	YFP-KKIP1, KKT3 3'UTR RNAi	BAP710	pBA928, pBA1711	this study
BAP2067	KKT2-YFP (PCR-based tagging), tdTomato-KKT3	BAP1579	pBA917	this study
BAP2089	KKT2-YFP (PCR-based tagging), tdTomato-KKT3, KKT2 5'UTR and KKT3 3'UTR double RNAi	BAP2067	pBA917, pBA2052	this study
BAP2068	YFP-KKT1, KKT2 5'UTR and KKT3 3'UTR double RNAi	BAP77	pBA18, pBA2052	this study
BAP2070	YFP-KKT4, KKT2 5'UTR and KKT3 3'UTR double RNAi	BAP125	pBA71, pBA2052	this study
BAP2074	KKT6-YFP, KKT2 5'UTR and KKT3 3'UTR double RNAi	BAP168	pBA69, pBA2052	this study
BAP2071	YFP-KKT7, KKT2 5'UTR and KKT3 3'UTR double RNAi	BAP126	pBA72, pBA2052	this study
BAP307	tdTomato-KKT1	SmOxP9	pBA162	this study
BAP1998	tdTomato-KKT1, GFP-NLS-KKT2 (562-677)	BAP307	pBA162, pBA695	this study
BAP2000	tdTomato-KKT1, GFP-NLS-KKT2 (672-1030)	BAP307	pBA162, pBA738	this study
BAP1999	tdTomato-KKT1, GFP-NLS-KKT2 (1024-1260)	BAP307	pBA162, pBA736	this study
BAP1997	tdTomato-KKT1, GFP-NLS-KKT3 (594-728)	BAP307	pBA162, pBA552	this study
BAP365	GFP-NLS-KKT2 (2–1260, C597A C600A)	SmOxP9	pBA493	this study
BAP366	GFP-NLS-KKT2 (2–1260, C616A C619A)	SmOxP9	pBA494	this study
BAP367	GFP-NLS-KKT2 (2–1260, C624A C627A)	SmOxP9	pBA495	this study
BAP368	GFP-NLS-KKT2 (2–1260, C640A C643A)	SmOxP9	pBA496	this study
BAP369	GFP-NLS-KKT2 (2–1260, H656A C660A)	SmOxP9	pBA497	this study
BAP2033	YFP-KKT2 (D622A), tdTomato-KKT1	BAP1737	pBA1996, pBA162	this study
BAP2034	KKT3-YFP (C707A C710A), tdTomato-KKT1	BAP1741	pBA2014, pBA162	this study
BAP2035	YFP-KKT2 (C640A C643A), tdTomato-KKT1	BAP1767	pBA2012, pBA162	this study
BAP2036	YFP-KKT2 (C576A), tdTomato-KKT1	BAP1770	pBA1995, pBA162	this study
BAP2037	KKT3-YFP (C668A C671A), tdTomato-KKT1	BAP1772	pBA2013, pBA162	this study
BAP2038	KKT3-YFP (D692A), tdTomato-KKT1	BAP1778	pBA2006, pBA162	this study

### Sheet: Plasmids
Plasmid name	Description	Original parental vector	Trypanosome selection marker	Source or how the plasmid was made
pBA310	Inducible expression of GFP-NLS fusion protein or RNAi constructs, integrate at 177bp	-	Phleomycin	Nerusheva and Akiyoshi, 2016
pBA361	Inducible expression of GFP-NLS-KKT3 (2–1058), integrate at 177bp	pBA310	Phleomycin	4–3174bp of KKT3 coding sequence was amplifed with BA615/BA620, cloned into pBA310 using BamHI/AflII sites
pBA362	Inducible expression of GFP-NLS-KKT3 (2–346), integrate at 177bp	pBA310	Phleomycin	4–1038bp of KKT3 coding sequence was amplifed with BA615/BA616, cloned into pBA310 using BamHI/AflII sites
pBA507	Inducible expression of GFP-NLS-KKT3 (329–595), integrate at 177bp	pBA310	Phleomycin	985–1785bp of KKT3 coding sequence was amplifed with BA811/BA813, cloned into pBA310 using BamHI/AflII sites
pBA506	Inducible expression of GFP-NLS-KKT3 (594–1058), integrate at 177bp	pBA310	Phleomycin	1780–3174bp of KKT3 coding sequence was amplifed with BA812/BA620, cloned into pBA310 using BamHI/AflII sites
pBA366	Inducible expression of GFP-NLS-KKT3 (831–1058), integrate at 177bp	pBA310	Phleomycin	2491–3174bp of KKT3 coding sequence was amplifed with BA619/BA620, cloned into pBA310 using BamHI/AflII sites
pBA505	Inducible expression of GFP-NLS-KKT3 (594–811), integrate at 177bp	pBA310	Phleomycin	1780–2433bp of KKT3 coding sequence was amplifed with BA812/BA618, cloned into pBA310 using BamHI/AflII sites
pBA552	Inducible expression of GFP-NLS-KKT3 (594–728), integrate at 177bp	pBA310	Phleomycin	1780–2184bp of KKT3 coding sequence was amplifed with BA812/BA938, cloned into pBA310 using BamHI/AflII sites
pBA739	Inducible expression of GFP-NLS-KKT3 (846–1058), integrate at 177bp	pBA310	Phleomycin	2536–3174bp of KKT3 coding sequence was amplifed with BA1160/BA620, cloned into pBA310 using BamHI/AflII sites
pBA425	Inducible expression of GFP-NLS-KKT2 (2–1260), integrate at 177bp	pBA310	Phleomycin	Nerusheva and Akiyoshi, 2016
pBA426	Inducible expression of GFP-NLS-KKT2 (2–381), integrate at 177bp	pBA310	Phleomycin	4–1143bp of KKT2 coding sequence was amplifed with BA763/BA764, cloned into pBA310 using BamHI/AflII sites
pBA509	Inducible expression of GFP-NLS-KKT2 (381–558), integrate at 177bp	pBA310	Phleomycin	1141–1674bp of KKT2 coding sequence was amplifed with BA818/BA819, cloned into pBA310 using BamHI/AflII sites
pBA429	Inducible expression of GFP-NLS-KKT2 (558–1260), integrate at 177bp	pBA310	Phleomycin	1672–3780bp of KKT2 coding sequence was amplifed with BA765/BA768, cloned into pBA310 using BamHI/AflII sites
pBA695	Inducible expression of GFP-NLS-KKT2 (562–677), integrate at 177bp	pBA310	Phleomycin	1684–2031bp of KKT2 coding sequence was amplifed with BA1114/BA1115, cloned into pBA310 using BamHI/AflII sites
pBA738	Inducible expression of GFP-NLS-KKT2 (672–1030), integrate at 177bp	pBA310	Phleomycin	2014–3090bp of KKT2 coding sequence was amplifed with BA1162/BA1163, cloned into pBA310 using BamHI/AflII sites
pBA736	Inducible expression of GFP-NLS-KKT2 (1024–1260, WT), integrate at 177bp	pBA310	Phleomycin	Nerusheva and Akiyoshi, 2016
pBA782	Inducible expression of GFP-NLS-KKT2 (1024–1260, W1048A), integrate at 177bp	pBA310	Phleomycin	Nerusheva and Akiyoshi, 2016
pBA510	Inducible expression of GFP-NLS-KKT2 (558–679), integrate at 177bp	pBA310	Phleomycin	1672–2037bp of KKT2 coding sequence was amplifed with BA765/BA815, cloned into pBA310 using BamHI/AflII sites
pBA1928	Inducible expression of GFP-NLS-KKT2 (562–677, C576A), integrate at 177bp	pBA310	Phleomycin	Site-directed mutagenesis of pBA695 using BA2518/BA2519
pBA1930	Inducible expression of GFP-NLS-KKT2 (562–677, H580A), integrate at 177bp	pBA310	Phleomycin	Site-directed mutagenesis of pBA695 using BA2522/BA2523
pBA1938	Inducible expression of GFP-NLS-KKT2 (562–677, C597A), integrate at 177bp	pBA310	Phleomycin	Site-directed mutagenesis of pBA695 using BA2538/BA2539
pBA1940	Inducible expression of GFP-NLS-KKT2 (562–677, C600A), integrate at 177bp	pBA310	Phleomycin	Site-directed mutagenesis of pBA695 using BA2542/BA2543
pBA1943	Inducible expression of GFP-NLS-KKT2 (562–677, C616A), integrate at 177bp	pBA310	Phleomycin	Site-directed mutagenesis of pBA695 using BA2548/BA2549
pBA1945	Inducible expression of GFP-NLS-KKT2 (562–677, C619A), integrate at 177bp	pBA310	Phleomycin	Site-directed mutagenesis of pBA695 using BA2552/BA2553
pBA1840	Inducible expression of GFP-NLS-KKT2 (562–677, D622A), integrate at 177bp	pBA310	Phleomycin	Site-directed mutagenesis of pBA695 using BA2389/BA2390
pBA1947	Inducible expression of GFP-NLS-KKT2 (562–677, D622E), integrate at 177bp	pBA310	Phleomycin	Site-directed mutagenesis of pBA695 using BA2556/BA2557
pBA2073	Inducible expression of GFP-NLS-KKT2 (562–677, C640A C643A), integrate at 177bp	pBA310	Phleomycin	Site-directed mutagenesis of pBA695 using BA2604/BA2605
pBA493	Inducible expression of GFP-NLS-KKT2 (2–1260, C597A C600A), integrate at 177bp	pBA310	Phleomycin	Site-directed mutagenesis of pBA425 using BA834/BA835
pBA494	Inducible expression of GFP-NLS-KKT2 (2–1260, C616A C619A), integrate at 177bp	pBA310	Phleomycin	Site-directed mutagenesis of pBA425 using BA836/BA837
pBA495	Inducible expression of GFP-NLS-KKT2 (2–1260, C624A C627A), integrate at 177bp	pBA310	Phleomycin	Site-directed mutagenesis of pBA425 using BA838/BA839
pBA496	Inducible expression of GFP-NLS-KKT2 (2–1260, C640A C643A), integrate at 177bp	pBA310	Phleomycin	Site-directed mutagenesis of pBA425 using BA840/BA841
pBA497	Inducible expression of GFP-NLS-KKT2 (2–1260, H656A C660A), integrate at 177bp	pBA310	Phleomycin	Site-directed mutagenesis of pBA425 using BA842/BA843
pBA487	Inducible expression of GFP-NLS-KKT3 (2–1058, H648A H650A), integrate at 177bp	pBA310	Phleomycin	Site-directed mutagenesis of pBA361 using BA820/BA821
pBA488	Inducible expression of GFP-NLS-KKT3 (2–1058, C668A), integrate at 177bp	pBA310	Phleomycin	Site-directed mutagenesis of pBA361 using BA822/BA823
pBA653	Inducible expression of GFP-NLS-KKT3 (2–1058, C687A), integrate at 177bp	pBA310	Phleomycin	Site-directed mutagenesis of pBA361 using BA1037/BA1038
pBA654	Inducible expression of GFP-NLS-KKT3 (2–1058, C689A), integrate at 177bp	pBA310	Phleomycin	Site-directed mutagenesis of pBA361 using BA1039/BA1040
pBA1949	Inducible expression of GFP-NLS-KKT3 (2–1058, D692A), integrate at 177bp	pBA310	Phleomycin	Site-directed mutagenesis of pBA361 using BA2560/BA2561
pBA1950	Inducible expression of GFP-NLS-KKT3 (2–1058, D692E), integrate at 177bp	pBA310	Phleomycin	Site-directed mutagenesis of pBA361 using BA2562/BA2563
pBA490	Inducible expression of GFP-NLS-KKT3 (2–1058, C697A), integrate at 177bp	pBA310	Phleomycin	Site-directed mutagenesis of pBA361 using BA826/BA827
pBA395	Inducible expression of GFP-NLS-KKT3 (2–1058, C707A C710A), integrate at 177bp	pBA310	Phleomycin	Site-directed mutagenesis of pBA361 using BA708/BA709
p2T7-177	Inducible RNAi vector, integrate at 177 bp	-	Phleomycin	Wickstead et al, 2002
pBA89	KKT10/19 RNAi (779bp to 1237bp of KKT10 target), head-to-head, integrate at 177bp	p2T7-177	Phleomycin	Akiyoshi and Gull, 2014
pBA1091	KKIP1 RNAi (297bp to 856bp target), head-to-head, integrate at 177bp	p2T7-177	Phleomycin	Fragment of KKIP1 coding sequence (297 to 856bp) was amplified using primers BA1541 and BA1543 and cloned into plasmid p2T7-177 using BamHI and HindIII sites
pBA861	KKT1 hairpin RNAi (1351bp to 1776bp target), integrate at 177bp	pBA310	Phleomycin	BAG24 synthetic DNA was subcloned into pBA310 using HindIII/BamHI sites
pBA864	KKT6 hairpin RNAi (12bp to 499bp target), integrate at 177bp	pBA310	Phleomycin	BAG27 synthetic DNA was subcloned into pBA310 using HindIII/BamHI sites
pBA869	KKT14 hairpin RNAi (859bp to 1274bp target), integrate at 177bp	pBA310	Phleomycin	BAG32 synthetic DNA was subcloned into pBA310 using HindIII/BamHI sites
pBA1316	KKT8 3'UTR hairpin RNAi (+31bp to +446bp target target), integrate at 177bp	pBA310	Phleomycin	BAG79 synthetic DNA was subcloned into pBA310 using HindIII/BamHI sites
pBA1554	KKT7 5'UTR hairpin RNAi (-374bp to -1bp target), integrate at 177bp	pBA310	Phleomycin	Ishii and Akiyoshi, 2020
pBA1845	KKT22 hairpin RNAi (466bp to stop codon target), integrate at 177bp	pBA310	Phleomycin	BAG105 synthetic DNA was subcloned into pBA310 using HindIII/BamHI sites
pBA1997	KKT24 hairpin RNAi (1001bp to 1400bp target), integrate at 177bp	pBA310	Phleomycin	BAG115 synthetic DNA was subcloned into pBA310 using HindIII/BamHI sites
pBA2021	KKT23 hairpin RNAi (635bp to 1047bp target), integrate at 177bp	pBA310	Phleomycin	BAG127 synthetic DNA was subcloned into pBA310 using HindIII/BamHI sites
pBA1710	KKT2 5’UTR hairpin RNAi (-342bp to start codon target), integrate at 177bp	pBA310	Phleomycin	Ishii and Akiyoshi, 2020
pBA1711	KKT3 3’UTR hairpin RNAi (stop codon to +370bp target), integrate at 177bp	pBA310	Phleomycin	BAG95 synthetic DNA was subcloned into pBA310 using HindIII/BamHI sites
pBA2052	KKT2/3 double hairpin RNAi (KKT2 5'UTR -342bp to start codon and KKT3 3'UTR stop codon to +370bp target)	pBA310	Phleomycin	BAG129 synthetic DNA was subcloned into pBA310 using HindIII/BamHI sites
pEnT5-Y	TY-YFP-TY tagging vector	-	Hygromycin	Kelly et al., 2007
pBA18	TY-YFP-KKT1, endogenous locus	pEnT5-Y	Hygromycin	Akiyoshi and Gull, 2014
pBA68	TY-YFP-KKT8, endogenous locus	pEnT5-Y	Hygromycin	Akiyoshi and Gull, 2014
pBA69	KKT6-YFP-TY, endogenous locus	pEnT5-Y	Hygromycin	Akiyoshi and Gull, 2014
pBA70	TY-YFP-KKT3, endogenous locus	pEnT5-Y	Hygromycin	Akiyoshi and Gull, 2014
pBA71	TY-YFP-KKT4, endogenous locus	pEnT5-Y	Hygromycin	Akiyoshi and Gull, 2014
pBA72	TY-YFP-KKT7, endogenous locus	pEnT5-Y	Hygromycin	Akiyoshi and Gull, 2014
pBA74	TY-YFP-KKT10, endogenous locus	pEnT5-Y	Hygromycin	Akiyoshi and Gull, 2014
pBA97	TY-YFP-KKT14, endogenous locus	pEnT5-Y	Hygromycin	Akiyoshi and Gull, 2014
pBA928	TY-YFP-KKIP1, endogenous locus	pEnT5-Y	Hygromycin	Llauró et al, 2018
pBA1518	KKT4-YFP-TY, endogenous locus	pEnT5-Y	Hygromycin	Llauró et al, 2018
pBA1613	TY-YFP-KKT7, endogenous locus	pEnT5-Y	Hygromycin	Ishii and Akiyoshi, 2020
pBA1715	TY-YFP-KKT23, endogenous locus	pEnT5-Y	Hygromycin	Nerusheva et al, 2019
pBA1803	TY-YFP-KKT24, endogenous locus	pEnT5-Y	Hygromycin	Nerusheva et al, 2019
pBA2067	KKT7-YFP-TY, endogenous locus	pEnT5-Y	Hygromycin	Fragments for KKT7's 3'UTR (+1bp to +251bp) and KKT7 coding sequence (1683bp to 1932bp) were amplified using BA2668/BA2669 and BA2670/BA2671 from genomic DNA, and cloned into pEnT5-Y using HindIII and SpeI
pBA2071	KKT14-YFP-TY, endogenous locus	pEnT5-Y	Hygromycin	Fragments for KKT14's 3'UTR (+1 to +251bp) and KKT14 coding sequence (from 4bp to 2055bp) were amplified using BA2684/BA2685 and BA2686/BA2687 from genomic DNA, and cloned into pEnT5-Y using HindIII and SpeI
pBA148	TY-tdTomato-TY tagging vector	-	Blasticidin	Akiyoshi and Gull, 2014
pBA162	TY-tdTomato-KKT1, endogenous locus	pBA148	Blasticidin	KKT1 targeting sequence from pBA18 was subcloned into pBA148 using XbaI and BamHI
pBA164	TY-tdTomato-KKT2, endogenous locus	pBA148	Blasticidin	Nerusheva and Akiyoshi, 2016
pBA192	TY-tdTomato-TY tagging vector	-	G418	Keith Gull's lab (pEnT6-tdTomato, G418)
pBA809	TY-tdTomato-KKT2, endogenous locus	pBA192	G418	KKT2 targeting sequence from pBA67 was subcloned into pBA192 using XbaI and BamHI
pBA892	TY-tdTomato-TY tagging vector	-	Hygromycin	Ishii and Akiyoshi, 2020
pBA917	TY-tdTomato-KKT3, endogenous locus	pBA892	Hygromycin	KKT3 targeting sequence from pBA70 was subcloned into pBA892 using XbaI and BamHI
pBA1806	TY-YFP-KKT2 (N-terminal YFP tagging of KKT2 using the following targeting sequences: 4–3780bp of KKT2 coding sequence and 250bp of 5'UTR), endogenous locus	pEnT5-Y	Hygromycin	Ishii and Akiyoshi, 2020
pBA1995	TY-YFP-KKT2 (C576A), endogenous locus	pEnT5-Y	Hygromycin	Site-directed mutagenesis of pBA1806 using BA2518/BA2519
pBA1996	TY-YFP-KKT2 (C622A), endogenous locus	pEnT5-Y	Hygromycin	Site-directed mutagenesis of pBA1806 using BA2389/BA2390
pBA2012	TY-YFP-KKT2 (C640A C643A), endogenous locus	pEnT5-Y	Hygromycin	Site-directed mutagenesis of pBA1806 using BA2604/BA2605
pBA1807	KKT3-YFP-TY (C-terminal YFP tagging of KKT3 using the following targeting sequences: 4–3174bp of KKT3 coding sequence with 250bp of 3'UTR), endogenous locus	pEnT5-Y	Hygromycin	250bp of KKT3 3'UTR amplified with BA2351/BA2352 and 4-3174bp of KKT3 coding sequence amplified with BA2353/BA2354 were cloned into pEnT5-Y using HindIII/SpeI
pBA2013	KKT3-YFP-TY (C668A C671A), endogenous locus	pEnT5-Y	Hygromycin	Site-directed mutagenesis of pBA1807 using BA2606/BA2607
pBA2006	KKT3-YFP-TY (D692A), endogenous locus	pEnT5-Y	Hygromycin	Site-directed mutagenesis of pBA1807 using BA2560/BA2561
pBA2014	KKT3-YFP-TY (C707A C710A), endogenous locus	pEnT5-Y	Hygromycin	Site-directed mutagenesis of pBA1807 using BA708/BA709
pRSFDuet-1	For expression of one or two target proteins	-	-	Novagen, catalog number 71341-3
pBA1139	6His-PkKKT2a (551–679) recombinant protein expression	pRSFDuet-1	-	DNA fragment amplified from BAG48 using BA1569/BA1570 was cloned into RSFDuet-1 using BamHI/EcoRI sites
pBA1660	6His-BsKKT2 (572–668) recombinant protein expression	pRSFDuet-1	-	DNA fragment amplified from BAG50 using BA2117/BA2118 was cloned into RSFDuet-1 using BamHI/EcoRI sites
pBA2276	6His-designed zinc finger (PDB: 1MEY) recombinant protein expression	pRSFDuet-1	-	DNA fragment amplified from BAG136 using BA3077/BA3078 was cloned into RSFDuet-1 using BamHI/EcoRI sites

### Sheet: Primers
Primer name	sequence (listed in the 5’-to-3’ direction)
BA615	AGTCAC GGATCC ATTGGCACAGTAGAACAAAT
BA616	AGCCTA CTTAAG TCA CTCCACGCCGAGGAAAGTAGT
BA618	AGCCAC CTTAAG TTA TGACAAACGCTCTGCCTTCCT
BA619	AGTCAC GGATCC CTAAGTGGTGAATGGAAACC
BA620	AGCCAC CTTAAG TTACACGCCACCGTAGAGCAT
BA708	TGCCAATAATTACACCgcCGACGCCgcCGGCAGGGAGTTTGCC
BA709	GGCAAACTCCCTGCCGgcGGCGTCGgcGGTGTAATTATTGGCA
BA763	AGTCAC GGATCC TTCAATGTCTCACCAGCGAG
BA764	AGCCTA CTTAAG TCA CTCGACTAAATTCAGTTTTTG
BA765	ATTACT GGATCC CGCAATGTCATCTCACTCC
BA768	AGCCAC CTTAAG TCATTTCCGGTAGACGTTGC
BA811	TTTAAACGGATCCGGCGATAGGCGCAGAGCAAC
BA812	TTTAAACGGATCCTCAGGATTTGTTACCATGGAG
BA813	AGTCGACTTAAGTTATCCTGATACAACCTCCGCCC
BA815	AGTCGACTTAAGTTAAAGCATCGTGTTTCGACGGG
BA818	TTTAAACGGATCCGAGCGACGACCGTTTACCCG
BA819	AGTCGACTTAAGTTAGCGGAGAGACCACCGTGTGG
BA820	GCAGCGAAAGTCCGCCACTGCCCCGGCTACATTCAGGGAAATGGGTCG
BA821	CGACCCATTTCCCTGAATGTAGCCGGGGCAGTGGCGGACTTTCGCTGC
BA822	AGTACAGGTACGGCTTCGTAGCTGATGTCTGCTGTTTTG
BA823	CAAAACAGCAGACATCAGCTACGAAGCCGTACCTGTACT
BA826	AGGGACATGTGTCCAAAAGCTTACGAGGAGTATGCCAATA
BA827	TATTGGCATACTCCTCGTAAGCTTTTGGACACATGTCCCT
BA834	TGGGTTATGTCGGGTTTGATGCCAACGTAGCCGACAGTGCGATTGATGATAT
BA835	ATATCATCAATCGCACTGTCGGCTACGTTGGCATCAAACCCGACATAACCCA
BA836	TCGAGAAACCAGTTTTTCGAGCTCATAAGGCCGACTACGACCTCTGCATG
BA837	CATGCAGAGGTCGTAGTCGGCCTTATGAGCTCGAAAAACTGGTTTCTCGA
BA838	CATAAGTGCGACTACGACCTCGCCATGAATGCTGCTTACGAGGGGAAAATAAAG
BA839	CTTTATTTTCCCCTCGTAAGCAGCATTCATGGCGAGGTCGTAGTCGCACTTATG
BA840	TAAAGGACGTTAACTTTGTTGCTGTTTCAGCCATGAAAAAGTTTGCGTCCTC
BA841	GAGGACGCAAACTTTTTCATGGCTGAAACAGCAACAAAGTTAACGTCCTTTA
BA842	CTTCAAAGCTCGAAGCAGCTTCAGCTAAGGCCCGTGGCCCAAGCATGAGC
BA843	GCTCATGCTTGGGCCACGGGCCTTAGCTGAAGCTGCTTCGAGCTTTGAAG
BA938	AGTCGA CTTAAG TCA CACGCACGAGCAACTGTGCC
BA1037	CAAGTATGTACTTCTTTCACGCCCAATGCGGTAGGGACATGTG
BA1038	CACATGTCCCTACCGCATTGGGCGTGAAAGAAGTACATACTTG
BA1039	TGTACTTCTTTCACTGCCAAGCCGGTAGGGACATGTGTCCAAA
BA1040	TTTGGACACATGTCCCTACCGGCTTGGCAGTGAAAGAAGTACA
BA1114	TTTAAACGGATCCTCACTCCCTCGAGAACTTA
BA1115	AGTCGACTTAAGTTACGTGTTTCGACGGGAAGAGC
BA1160	AGTCACGGATCC CGGAGTGTCCCACCCACACC
BA1162	TTTAAAGGATCCTCTTCCCGTCGAAACACGAT
BA1163	AGTCGACTTAAGTTAAGGAAGGGCCAGGTACGCCG
BA1541	AGTCAC GGATCC GGCTGAATGTGAGAAGGAGC
BA1543	ACTGACTG AAGCTT GCAGCTTGTTTCCTTTTTCG
BA1569	GTATTTTCAGGGATCCTCCCAGAAGTTCTCCACCTC
BA1570	CGCCGAGCTCGAATTCCTAGGAGGGGGTGCTGAAGC
BA2117	GTATTTTCAGGGATCCTCTGCTGCTCCCGGTGCT
BA2118	CGCCGAGCTCGAATTCCTAGGAAGGACCGCGGCAAC
BA2351	GATCGATC AAGCTT AAGTGATGTACGTAAAGAAT
BA2352	GATCGATC GCGGCCGC TTTTCAGTTGCTATAGGCCT
BA2353	GATCGATC GCGGCCGC ATTGGCACAGTAGAACAAAT
BA2354	GATCGATC ACTAGT ACCTGCTCC CACGCCACCGTAGAGCATCT
BA2389	GAC TAC GcC CTC TGC ATGAATTGTGCT
BA2390	GCA GAG GgC GTAGTCGCACTTATGACA
BA2518	GTT ACG gcC ATT AAC AAACACCAAATG
BA2519	GTTAAT Ggc CGTAACCTCCTCAATTGC
BA2522	AAC AAA gcC CAA ATG AAGAAACTTATC
BA2523	CAT TTG Ggc TTTGTTAATGCACGTAAC
BA2538	TTTGAT gcC AACGTA TGCGACAGTGCG
BA2539	TACGTT Ggc ATCAAACCCGACATAACC
BA2542	AACGTA gcC GACAGT GCGATTGATGAT
BA2543	ACTGTC Ggc TACGTTGCAATCAAACCC
BA2548	TTTCGA gcT CATAAG TGCGACTACGAC
BA2549	CTTATG Agc TCGAAAAACTGGTTTCTC
BA2552	CATAAG gcC GACTAC GACCTCTGCATG
BA2553	GTAGTC Ggc CTTATGACATCGAAAAAC
BA2556	GACTAC GAg CTCTGCATGAATTGTGCT
BA2557	GCAGAG cTC GTAGTCGCACTTATGACA
BA2560	GGTAGG gcC ATGTGT CCAAAATGTTAC
BA2561	ACACAT Ggc CCTACCGCATTGGCAGTG
BA2562	GGTAGG GAg ATGTGT CCAAAATGTTAC
BA2563	ACACAT cTC CCTACCGCATTGGCAGTG
BA2604	GTTGCTGTTTCAGCCATGAAAAAGTTTGCGTC
BA2605	GGCTGAAACAGCAACAAAGTTAACGTCCTT
BA2606	TAGCTGATGTCGCCTGTTTTGAATTCGAACCAG
BA2607	AGGCGACATCAGCTACGAAGCCGTACCTGTACT
BA2668	GATCGATCAAGCTTGTGTGTAGAAGTGCATCATC
BA2669	GATCGATCGCGGCCGCACACGTATACGCATGTGTGT
BA2670	GATCGATCGCGGCCGCAGAGGATCTCGAATCCATTG
BA2671	GATCGATCACTAGTACCTGCTCCCCGCGTTCTCCCCCCAATAC
BA2684	GATCGATCAAGCTTAAAACAAGCTAAGGCGAACA
BA2685	GATCGATCGCGGCCGCCAACGAGAAACCCAACAACA
BA2686	GATCGATC GCGGCCGC GAAGAAGTCAATGCGTATTC
BA2687	GATCGATC ACTAGT ACCTGCTCC ACGAGGAAATCGGAGCGCCG
BA3077	GTATTTTCAGGGATCCGAAAAGCCGTATAAATGTCCGGA
BA3078	CGCCGAGCTCGAATTCCTATTTTTTGTTCTGATGTGTGCGCTG

### Sheet: Synthetic DNA and DNA probes
Name	sequence (listed in the 5’-to-3’ direction)
BA1674: 50 mer CEN repeat DNA probe	Forward: CAATATGTAAGGTGTTTTGGTGTAAAACACGCATTC/I6-FAMK/TGCATAACATGCA Reverse: TGCATGTTATGCAAGAATGCGTGTTTTACACCAAAACACCTTACATATTG
BA1793: 20 mer CEN repeat DNA probe	Forward: CAATATGTAAGGTGTT/I6-FAMK/TGG Reverse: CCAAAACACCTTACATATTG
BA2216: 50 mer 26% GC random DNA probe	Forward: AGGTAACTAGAAGAATTGTAATATTCTAAATGTTGA/I6-FAMK/CCATTTGAATCAT Reverse: ATGATTCAAATGGATCAACATTTAGAATATTACAATTCTTCTAGTTACCT
BA2218: 50 mer 74% GC random DNA probe	Forward: CGCAGATCCGCGGGGCCCGTGCCGACGCGCGGGCAT/I6-FAMK/GTCCGTGAGGTGA Reverse: TCACCTCACGGACAATGCCCGCGCGTCGGCACGGGCCCCGCGGATCTGCG
BA3083: DNA probe for Designed zinc finger	Forward: CGATCGTTGAGGCAGAACCTGATCA Reverse: TGATCAGG/6-FAMK/TCTGCCTCAACGATCG
BAG24: KKT1 hairpin RNAi with HindIII and BamHI	GATCGATCGATCAAGCTTGGCTGCTCTATTTCGTCGTCAGAGCGTGCCACCCTTATGTTGCAGTGCATTGGGGCTGTCGCTAACCCAAGCGTCATGAAAACACTTGGGAAGGTGACAAAGGAGGCGTTTGAAAAGTTTTTGCCTAGTGGCGGAGATACCTGCAACTCTCTTGTCGGAGGTGGTGCCTTTCCCTATATTGTTGATCCGCAGTTGCTATGCGCAGAGATGGATATGGTGTTGCACGGGAGGCACGTCTGTGAGGCAATCGATATTATATTGCAGCACAATTGGAATATAGGTTCCATTTGTGCACTGTGTGGTGAAACACGGGGACAGTCACCGCTCTGTCAGGCAAGTGGGGCAGCTCATTATGTGGGTACCGCTTCCTTGGGACGTGTG…
BAG27: KKT6 hairpin RNAi with HindIII and BamHI	GATCGATCGATCAAGCTTCTGGCTGCAGGAAAATGAATACCATTAACCCGTACGATGCATCTGTCACCGGCCCCGAGTCATCCGCCCGTGACCTCGACGTCATCAGGAATCATCTCCTTCAAGAGTGGGACAGACGCACCACAAGCACAGTTCTTTTCAATCCTGCAGCTGAAATAGACATACGCTCATGGGACCTCTCATGGACAGAACGAGAGAGCCACTGGGAAGAGAATGTGGCACAATGTATTTCCCCTGAGGAGGTTGAAGGCCTCCTCCCAGCGAAGTGGTTTGGGTACAACACAAGTAGTGACGTAGATGAAACACTGGCACGTGTGTGCAAACTTTGCACTGCGTTGGTCGACAAGTTCGTTGAGCTTTCGAAGGGTGACAATGCAAATC…
BAG32: KKT14 hairpin RNAi with HindIII and BamHI	GATCGATCGATCAAGCTTGGTGCCGTCAACGATAGACTAGGAGGGGAGGGCGTAACGTCAAGTAGTTCGGTGCTCCACGCCAAAACGTCTCCTGAATGTCCTGCGGATGGGTCCGCATCGCAACGCGCAGGAGAGGGGTTGTCGGAGTTTCGCACGACAAAGCAGCTTTTCCCACCCAAGTGCGGACCGACGCCGCAGTCCACTGTTCATCATCCCGTCACTATACCTACTAAGGTTTATGGAGCTCAAAGCCAAACCATCCCCGCTGCTAGCGTTTTGTCGTTTGTTAACGCAAACGTTGAGGCGTTCTGCTCAGGTGGCGAATTTTACACAAGTGATGCGTCCGCACCGCAGGTATCGCCTGGCAAAGTTTTGGTTCTGGAAGGCCGTTTTTACCGT…
BAG48: Synthetic DNA fragment containing Perkinsela KKT2a (codon optimized for Sf9 expression)	GATCGATCGATCCCCGGGTTAATTAAGATGGAGTACAACCGTAACTCCCGTCGTCACGACTCCCTGGTGGCTGCTAAGGTGGTCAACCTGGACCCCACCCACGTGCAGATCTCCATCCAGCCCGAGGACATGAAGGTCGTGGGTGCTGCTCGTGAAGTGCGTATCACCACCGACGAGATCCTGGGCGAGGGCGCTTTCGGTATCGTGCTGGCTGGTCGTATGACCGAGACTTGGAAGACCTCCATCAACGCTGTGCAGACCAAGACCACCCCCGTGGCTATCAAGTGCTCCCGTACCAAGATGCGTGGCAAGGAACTCGAGCGTCTGCGTGAAGAGGTGTCCATCATGTCCCTGCTGGCTCACTCCAACATCGTGCAGTTCCACTTCGCTTGCGTGTCC…
BAG50: Synthetic DNA fragment containing Bodo saltans KKT2 (codon optimized for Sf9 expression)	GATCGATCGATCCCCGGGTTAATTAAGATGTCCCGTCACCGTTCCACCTCCCTGAAGAACGCTCTGCGTTCCGCTGACGACGAGGGCGAGTCTGAGGCTTCTCAGGGTCGTCACACCACCCTGACCAAGAACATCTTCGACGCTACCTCCGAGTTGGAGGACGTGTTCATCGAGCCCGAGGGTGCTGACCCTCTGACCCAGCCTATCACCATCACCTTCCAGACCTCCGGCCTGGTGGTCACCACCGGACAAGCTATCGGACAGGGCGCTTTCGGCACCGTGTTCGCTGCTCGTAACTCCCTGGGCGAGGAATGCGCTGTGAAGATGAACCGTCGTAACATGACCGACGCTGAGTGGGGTCGTCTGGTCGAGGAAGTGACCCTGCTGCGCCACTTCACC…
BAG79: KKT8 3’UTR hairpin RNAi with HindIII and BamHI	GATCGATCGATCAAGCTTTTTTTCTGGAAAGGCCGCCCTGAAATATATGCACATACATATGTATGTGTGTGTAGGGATATTCTGTGAGCTCCCCTTTCACTATTCCTCACGCACAGAAGGAACAAACTTCTGTGGTTCATTGTGTAGACATTTTATGTAATTGCGGGCTTGTGCTCTCAGCTTCCCTGTCCTCCTGAACGCGAGACCACACACGTATATATTAAAGAAGACGCAAAAGAAATATATGAACGTTGATGTGGTAATCAACTGCGTAAACACTTAGACAAGAGAAAATGGGAGCAATAGAAAGGGAAAAAATAGTGTATATGAATGCGCGTAGGGCAAGCACTTTTTTCCATTTTTTTTTTTGGCTAAGTAACCTTCCACAGGTATGCTTTA…
BAG95: KKT3 3’UTR hairpin RNAi with HindIII and BamHI	GATCGATCGATC AAGCTT TAAAAGTGATGTACGTAAAGAATTACAGATAGCCCTCTCTTTTTTTTTATTTTTTTTTCCGTTTCCGTCTGCTGTCGCATTTCATGTGTGGGTCTGCGAGTTGCGGTTATCATTCGTTGAACCATGAGACATTTCTTTGAATGTATTAGCCGCAAGCAGTCTTTGACGCATGTATACATATGCTCCTAAATCGTGTGAAGTAAAAGAGCAAAAAAGGAACAGCAGCGGATGAGAGGCCTATAGCAACTGAAAAATAACCCCATAGACCACTTTACACATCAACCTCCTTATCCAACAGTGGGAAGAGTCGTATACATGGCCGCGGCTAAACACTTACATCTTTTTTTTTATCTTTAGTGTAGTCTAATTTTCCAAAGGC…
BAG105: KKT22 hairpin RNAi with HindIII and BamHI	GATCGATCGATCAAGCTTCTACACTGCACGAAATGCCCGCTTTGCGGGCCGCCGAAGCCGCCAACTTGGTGGTCCACCCCGCGCGCAAGAAGGCGTCTGAGAAGGGAGGATAACCAAGTTGGGATACGCAGCAGAGCTGACTGGGAAGCCGGGGAAACCTCACACAACAAAGAAAATATCTCTTCACCGTCATCTTTGATCGGAGCAGTACCACAGCGCAGAACGGTAGCGGCGTCTAACACTTGCTGTAGTCACAAAGATGATGTGCGGCGCGCACACGTCCTTTCCAAAGCTGAAGAATTTCTTCAACACATATATGACAGACGGAACCGGTTAATCGCGTCGCGGCCACTGATGTACGCTGTACCTGCCGAATCCCATGTGCTTTGGCGGGAGTGC…
BAG115: KKT24 hairpin RNAi with HindIII and BamHI	GATCGATCGATCAAGCTTGTAGATCCGAGACCAATCGCCACACTCTTGAGGAGTCGAAAATGAGCCTCAACGCGGAGCTAAAGATTGTTAAGGATTGTTATAGCACCCTGCTCGTGGAGCACGATGAACTAAAGATATCAGTTCAGATAATGCGACGGGAGTCAGAAGCAGAGATTTCGCGGCTAGTGACAGAGAAGGCCAGCGCTATGAATAGTTACGAAATGAAATTGCAAGAGGTATGTATGAGAAACACAACCCTGAACCAAATTTTGAAATTCAAAGAGCATGAGATGTTGTGTCACAGAGAATCTAACGGACGTCAGTCCATTTTGGTCGAGAACTATCATGAGTTGGTGGGCCTGACGCAACTTTATATTAGTAAATGTGAATTCATTCACA…
BAG127: KKT23 hairpin RNAi with HindIII and BamHI	GATCGATCGATCAAGCTTTCAACACTAACGAAATGGTGTGCGCCGTGACAATTATGGCACACCACTATGAAACGCACCACTTCGTCGAGGTGCCGCTGTTCGCAACTGGGGTTGGGTATAAGAAGCATGGCTTCGGCAGGCTAATGAACGCAGCACTGCTGCAGTGGTGTGTAGAGACGGGGTTCGAGTTTGTGATGATATCCGCTGACGTTAAGGCGATTCCTTTTTGGTCCCATCTTGGCTATAAAACTATGGAAAAATCTGAACTCACACGTATTGTCTTCTATTATGAGCACAACTGTTATAAATTTAAGGGTGCTGAGGTTATGATTCGGTACTGCCGTACGTGGCCTACGGACGGAGTAAAAGAGGCATTGGCTCGAGTGCAGAAGGTGATCG…
BAG129: KKT2 5'UTR and KKT3 3'UTR hairpin RNAi with HindIII and BamHI	GATCGATCGATCAAGCTTATTACGCGCGCACAGAATTGGAAAGTCTTTTTTTTTCCGTAATCCTCCTGCGAGCAGGTAGCGGAGACACATAAACGAAGAAGGGGTAATTACAGTAAACGGCTCTAGGAACATACCCCACCCCTGGAACGCACGTAGAACGAGCATTAGAAATCGAAGTTCAAGGACTGCCGAGGAGAAGCACTACATTACGAAAACGCTGTACTGCGCGATCTTGTTTTAGTTTTTTTGGCCTGTAGCCTCTGTGGTAGCGAAAATCGACGATACAAAAAAAGAATAAAAGAAGCAACAGAGTGGATTGCCTGCCAGTAGGTTGAGTAAAAGAAGGGACGGGGCACAGTCATGTAAAAGTGATGTACGTAAAGAATTACAGATAGCCCT…
BAG136: designed zinc finger	GATCGATCGATCGAAAAGCCGTATAAATGTCCGGAATGCGGTAAAAGCTTTAGCCAGAGCAGCAATCTGCAGAAACATCAGCGTACCCATACCGGTGAAAAACCTTATAAATGCCCTGAGTGTGGCAAAAGTTTTTCACAGTCAAGCGATCTGCAAAAACACCAACGCACACACACAGGCGAGAAACCATACAAATGCCCAGAATGCGGGAAATCATTTAGCCGTAGCGATCATCTGAGCCGTCATCAGCGCACACATCAGAACAAAAAAGATCGATCGATC
